# Exploring large protein sequence space through homology- and representation-based hierarchical clustering

**DOI:** 10.1101/2024.11.13.623527

**Authors:** JZ Chen, B Gall, N Tokuriki, CJ Jackson

## Abstract

Exploration of protein sequence space can offer insight into protein sequence-function relationships, benefitting both basic science and industrial applications. The use of sequence similarity networks (SSNs) is a standard method for exploring large sequence datasets, but is currently limited when scaling to very large datasets and when viewing more than one level (hierarchy) of homology. Here, we present a sequence analysis pipeline with a number of innovations that address some limitations of traditional SSNs. First, we develop a hierarchical visualization approach that captures the full range of homologies across protein superfamilies. Second, we leverage representations embedded by protein language models as an alternative homology metric to the basic local alignment search tool (BLAST), showing that they produce comparable results when identifying isofunctional protein families. Finally, we demonstrate that unbiased representative sampling of sequences from genetic neighborhoods can be achieved through the use of hidden Markov models (HMMs) or vector representations. The utility of these methods is exemplified by updating the sequence-function analysis of the FMN/F_420_-binding split barrel superfamily and improving phylogenetic analyses. We provide our sequence exploration pipeline as publicly available code (ProteinClusterTools) and show it to be scalable to large datasets (∼300k sequences) using desktop computers.
