## Supplementary Data 1 for "Exploring large protein sequence space through homology- and representation-based hierarchical clustering"

### Sheet: simple_table
UniProt accession	Gene Names	binding	function	broad_function
P0AFI7	pdxH b1638 JW1630	FMN	PLP generation	biosynthesis
Q9LTX3	PPOX1 PDX3 PDXH At5g49970 K9P8.11	FMN	PLP generation	biosynthesis
P38075	PDX3 YBR035C YBR0321	FMN	PLP generation	biosynthesis
Q1PCB0	PNPO	FMN	PLP generation	biosynthesis
O88794	Pnpo	FMN	PLP generation	biosynthesis
Q9NVS9	PNPO	FMN	PLP generation	biosynthesis
P9WIJ1	pdxH Rv2607 MTCY1A10.26c	FMN	PLP generation	biosynthesis
Q9LU39	GLUTRBP PGR7 At3g21200 MXL8.5	heme	regulate glutamyl-tRNA reductase	regulation
Q51793	phzG	FMN	Phenazine synthesis	biosynthesis
O69755	phzG pdxH phzG1_1 GNQ48_32935 GUL26_26515 IPC1295_31400 IPC737_29540 NCTC13621_00166 PAERUG_P19_London_7_VIM_2_05_10_02472	FMN	Phenazine synthesis	biosynthesis
Q396C5	phzG Bcep18194_B1572	FMN	Phenazine synthesis	biosynthesis
A0QXM5	MSMEG_3356	F420	quinone reduction	oxidative protection
A0A8B4R830	ddn_5 NCTC7017_06025	F420	ene-reduction	other
Q97G05	CA_C2569	FMN
A4UVY1	nbaA	FMN	degradation of 2-nitrobenzoate	scavenging
Q6Q271	C1-hpah	FMN	Supply reduced flavin	supply reduced flavin
P54990	ntaB nmoB	FMN	Supply reduced flavin	supply reduced flavin
Q6F9F5	tgnA ACIAD2544	FAD, FMN	Supply reduced flavin	supply reduced flavin
Q92ZM6	SMa0793	FMN
P75893	rutF ycdH b1007 JW5138	FMN	Supply reduced flavin	supply reduced flavin
Q57501	hpaC	FAD, FMN	Supply reduced flavin	supply reduced flavin
Q9HWT6	hpaC PA4092	FAD, FMN	Supply reduced flavin	supply reduced flavin
M4YFG7		FAD, FMN	Supply reduced flavin	supply reduced flavin
E5Q9D7		FMN	Supply reduced flavin	supply reduced flavin
P9WND9	hsaB Rv3567c	FAD, FMN	Supply reduced flavin	supply reduced flavin
O53240	Rv2991	F420
A1B5I2	Pden_2689	FAD, FMN	reducing Fe3+	scavenging
Q7CS24	smoA Atu3277	FMN	Supply reduced flavin	supply reduced flavin
B6CDL6	dszD AFA91_09010	FMN	Supply reduced flavin	supply reduced flavin
Q8GME2	sgcE6	FAD	Supply reduced flavin	supply reduced flavin
M9QXS1	borF	FAD
Q8YHT7	BMEI0709	FAD, FMN	Vitamin B12 synthesis	biosynthesis
Q9LAG2	pheA2	FAD	Supply reduced flavin	supply reduced flavin
O68503	dszD	FMN	Supply reduced flavin	supply reduced flavin
A1IIX5	graD	FAD	Supply reduced flavin	supply reduced flavin
Q8RQP9	nphA2	FAD	Supply reduced flavin	supply reduced flavin
P54994	snaC	FMN	Supply reduced flavin	supply reduced flavin
S4S3E3	ctcQ B6264_18520 HS99_0013300	FAD	Supply reduced flavin	supply reduced flavin
Q8KI76	rbmH rebF	FAD	Supply reduced flavin	supply reduced flavin
O87008	tftC	FAD	Supply reduced flavin	supply reduced flavin
C1DK98	Avin_49040	FAD, heme	O2 removal	oxidative protection
A0R238	MSMEG_4975	FAD, heme
A3D092	Sbal_0626	FMN
Q1H3S7	Mfla_0590	FMN
Q4W5X6	flr	FMN
Q8TTU7	MA_0328	FMN
Q9KIT1	flr	FMN	Sulfite reducing ETC	other
O58586	PH0856	FMN	quinone reduction	oxidative protection
O26255	MTH_152	FMN
Q72HI0	TT_C1507	FMN	quinone reduction	oxidative protection
P83818	TthHB5018_19810	FMN
P9WP11	Rv1558 MTCY48.07c	F420	quinone reduction	oxidative protection
A0QU01	MSMEG_2027	F420	quinone reduction	oxidative protection
Q5YYT7	NFA_18080	F420
P9WP15	ddn Rv3547	F420	quinone reduction	oxidative protection
P9WP13	Rv1261c MTCY50.21	F420	quinone reduction	oxidative protection
Q5YUF0	NFA_33440	F420	prodrug activation	other
A0R6E4	MSMEG_6519	heme	heme degradation	scavenging
Q8LDU1	At3g03890 F20H23.6 F20H23_6	heme	heme degradation	scavenging
A1B1N4	Pden_1323 Pden_1574	heme-peptide	heme degradation	scavenging
B2J0D8	Npun_R6570	FMN
Q55393	dfa1 sll0550	FAD, FMN	NO removal	oxidative protection
Q9FDN6	hrb Moth_1288	FMN	O2 removal	oxidative protection
O29428	feR AF_0830	FAD, FMN	reducing Fe3+	scavenging
A0QXP8	MSMEG_3380	F420	biliverdin reduction	oxidative protection
O75629	CREG1 CREG UNQ727/PRO1409		regulation of cell proliferation	regulation
O06553	Rv1155	F420	biliverdin reduction	oxidative protection
P9WLL7	Rv2074 MTCY49.13	F420	biliverdin reduction	oxidative protection
Q8A377	BT_3078	FAD
P76010	ycgR b1194 JW1183	c-di-GMP	regulate motility	regulation
Q8ZP19	ycgR STM1798	c-di-GMP	regulate motility	regulation
A0R6F1	MSMEG_6526	F420
Q28VU1	Jann_0254	FMN
I7GF07	MSMEI_5105	FAD	Sequester FAD	oxidative protection
Q9KL41	hutZ VC_A0907	heme	heme degradation	scavenging
B2J933	Npun_F5749	FMN
Q9ZPY1	PPOX2 At2g46580 F13A10.11	FMN	PLP generation	biosynthesis
A0A6L8PEJ3	GBAA_0418	FAD
Q988L5	mll6688	FAD
Q9CDV0	yviC L164222	FMN
Q46604	DvMF_2023	FMN
O25087	hugZ HP_0318	heme	heme degradation	scavenging
Q9KFA8	BH0577	FAD
Q9RW27	DR_0842	pyruvate	Degrade Nitroimidazole antibiotics	other
Q8PVV4	MM_1853	FMN
O28442	AF_1834	FMN
Q9A0B9	SPy_0844	heme
Q9KNC3	VC_A0042	c-di-GMP	regulate motility	regulation
A0A0H3ADR8	VC0395_0091	c-di-GMP	regulate motility	regulation
O26951	MTH_863	FMN
O34138	vlmR	FAD, FMN	Supply reduced flavin	supply reduced flavin
O06835	styB	FAD	Supply reduced flavin	supply reduced flavin
O33495	styB	FAD	Supply reduced flavin	supply reduced flavin
D7P5W0	asuE2	FMN	Supply reduced flavin	supply reduced flavin
Q5SJP7	TTHA0961	FAD	Supply reduced flavin	supply reduced flavin
Q4UKE8	RF_1132	FMN
Q974C9	pheA2 ST0723 STK_07230	FMN	Supply reduced flavin	supply reduced flavin
Q0B0G9	Swol_0183	FMN
L8EYU3	oxyR SRIM_10931	F420	tetracycline synthesis	biosynthesis
